# Novel hepatocyte-like liver organoids recapitulate crucial mature hepatic functions

**DOI:** 10.1101/2024.10.29.620824

**Authors:** A. I. Ardisasmita, I. P. Joore, N. Levy, A. Myszczyszyn, A. Marsee, T. Sinnige, J. Ruiter, S. Ferdinandusse, O. Dudaryeva, E. Gruber, V. Daive, R. Levato, B Spee, M.M.A. Verstegen, L.J.W. van der Laan, E. E. S. Nieuwenhuis, I. F. Schene, S. A. Fuchs

**Affiliations:** Department of Metabolic Diseases, Wilhelmina Children’s Hospital, University Medical Center Utrecht, Lundlaan 6, 3584 EA, Utrecht, The Netherlands; Regenerative Medicine Center Utrecht, Uppsalalaan 8, 3584 CT, Utrecht, The Netherlands; Department of Clinical Sciences, Faculty of Veterinary Medicine, Utrecht University, Utrecht, The Netherlands; Institute for Risk Assessment Sciences, Utrecht University, 3584 CM Utrecht, The Netherlands; Laboratory Genetic Metabolic Diseases, Amsterdam UMC, University of Amsterdam, Department of Clinical Chemistry, Amsterdam Gastroenterology Endocrinology Metabolism, Meibergdreef 9, 1105 AZ Amsterdam, The Netherlands; Department of Orthopaedics, University Medical Center Utrecht, Utrecht, The Netherlands; Erasmus MC Transplant Institute, University Medical Center Rotterdam, Department of Surgery, Rotterdam, the Netherlands; Erasmus MC Rare Diseases Center, University Medical Center Rotterdam, Rotterdam, the Netherlands

## Abstract

Accurate liver disease modeling and drug toxicity testing still remain challenging as liver cells *in vitro* poorly resemble adult hepatocytes, as we previously demonstrated using whole transcriptome and cell identity analysis. To address this, we used our insights into hepatic modeling to develop hepatocyte-like liver organoids (HeLLOs), a novel human organoid model with mature hepatocyte functions superior to existing models. HeLLOs are easily established from (small) healthy or diseased liver tissues and rapidly expanded for an extended period in optimized culture conditions. Transcriptomic and functional analyses revealed that differentiated HeLLOs closely resemble fresh primary human hepatocytes (PHHs) and perform key hepatic functions such as gluconeogenesis, drug metabolism, and bile acid synthesis. We developed a HeLLO-based toxicity assay with higher sensitivity in predicting liver toxicity of known liver-toxic drugs compared to the gold-standard PHHs. By modeling disease-related mechanisms, such as bile acid transport, HeLLOs uncover transport-inhibition toxicity mechanisms of known liver toxic drugs. Single cell sequencing analysis of HeLLOs identified a heterogeneous cluster of cells with cholangiocyte-like and hepatocyte-like cells, overall resembling liver regenerative cells. As such, HeLLOs hold great promise for advancing liver disease modeling and drug testing. To our knowledge, HeLLOs are the best expandable liver model for predicting adverse drug reactions as well as modeling various liver disease mechanisms.
