## Supplementary Table 1 for "Novel hepatocyte-like liver organoids recapitulate crucial mature hepatic functions"

### Sheet: List of antibodies
Antibodies	Host	Dilution	Supplier	Catalog #
Albumin	Mouse	1 : 500	Sigma	A6684
CYP3A4	Rabbit	1 : 100	Abcam	ab124921
CYP2E1	Rabbit	1 : 100	Sigma	HPA009128
E-cadherin	Mouse	1 : 400	BD Bioscience	610181
Alexa Fluor 488 (anti-mouse)	Goat	1 : 200	Invitrogen	A-11029
Alexa Fluor 568 (anti-rabit)	Goat	1 : 200	Invitrogen	A-11036
