## Supplementary Table 2 for "Novel hepatocyte-like liver organoids recapitulate crucial mature hepatic functions"

### Sheet: PCR primers
Primer name	Primer sequence
qPCR
ALB_fw	TCAGCCATTTCACCATAGGTT
ALB_rv	TGCTGATGAGTCAGCTGAAAA
CYP3A4_fw	TGTGCCTGAGAACACCAGAG
CYP3A4_rv	GTGGTGGAAATAGTCCCGTG
G6PC_fw	GAGTCCTGTCAGGCATTGCT
G6PC_rv	ATGTGGACCCATTCTGGCTG
SLC10A1_fw	CATAGGGATCGTCCTCAAATCCA
SLC10A1_rv	GCCACACTGCACAAGAGAATG
HP1BP3_fw	CCCACGTCCCAAGATGGAT
HP1BP3_rv	CTGATGCACCACTCTTCTGGAA
Genotyping
HBEGF_exon3_fw	CGGGAAAAGAAAGAAGAAAG
HBEGF_exon3_rv	ACAAAGTGTGCTGATGAGAT
Guide RNA
HBEGF_exon3_spacer	GCAAATATGTGAAGGAGCTC
