## Supplementary Table 3 for "Novel hepatocyte-like liver organoids recapitulate crucial mature hepatic functions"

### Sheet: Sheet1
Pericentral Genes	Periportal Genes
APOC3	FMO5
VTN	STOM
TM4SF5	DUSP1
A1CF	SLC39A14
SMIM14	DECR1
PXDC1	SCP2
APOL2	MAOA
HAAO	GATM
ISOC2	CAT
ABLIM3	PDK4
SLC43A3	CYP2C19
C5	NAMPT
F7	ERRFI1
CP	TFPI
A1BG	CEBPD
SULT1A2	TDO2
TNFSF14	ADH1A
TENM1	SLC2A2
IGSF23	CPB2
CYP1A2	EHHADH
RDH16	ACADSB
PLA2G12B	CYP4F2
ABCB4	ACADM
ASPDH	PHYH
APOA5	FGB
CYP2B6	FGG
ACOT12	C6
SAA1	UGT2B10
SERPINA3	BCKDHB
SLCO1B1	PON3
CD14	RNF130
PROC	GCH1
TTPA	IGFBP1
RARRES2	DNAJB9
CYP2D6	SLC25A30
F12	C4BPB
XDH	ECM2
MAT1A	TAT
HPN	CDO1
APOE	LINC00844
LDHD	FMO3
SLC27A5	GYS2
LCAT	C1S
CYP27A1	DNAJC12
CTSF	ADH4
PDE11A	ITIH2
NR0B2	MTTP
MFSD2A	SLC6A1
PEMT	SRD5A2
KHK	CNDP1
LRG1	AGTR1
SERPINF2	CPS1
SLC38A3	HSD17B13
ASGR1	ABCG2
MT1H	SERPINC1
XYLB	ANGPTL3
SMOC1	CFI
MSRB1	PON1
IGFBP2	C8A
SPRYD4	ZXDB
TMEM53	CYP39A1
ARHGEF10L	INHBB
ALAS1	APOH
SULT1A1	HAO1
ORMDL3	SDC2
ADH6	CFH
FNDC4	CYP2J2
MST1	TMEM220
ASGR2	SLC10A1
LHPP	ABAT
TKFC	PLPP3
SLC17A9	AGMO
HAGH	KLF9
SORD	RNF152
GGCX	PROS1
CDA	SLC27A2
ANG	SLC30A1
ENTPD5	ETFDH
TSKU	SCCPDH
PCK2	ACSL1
OAF	AADAC
PPARA	CREG1
REEP6	SC5D
TM7SF2	UGT2B7
BAAT	TTR
MT2A	CYP2C8
MRPL34	AOX1
DCXR	ADH1B
POR	UGT2B4
MTRNR2L12	CYP3A4
	HSPE1
	MSMO1
	METTL7A
	HMGCS2
	PCK1
	ALDOB
	ALB
