## Supplementary Table 4 for "Novel hepatocyte-like liver organoids recapitulate crucial mature hepatic functions"

### Sheet: Sheet1
							Tested concentration (µM)
No	Drug	Supplier	Catalog #	CAS #	Cmax (µM)	Reference	1	2	3	4	5	6	7
1	Acetaminophen	Sigma-Aldrich	A7085	103-90-2	165.4	*	32000	16000	8000	4000	2000	1000	500
2	Atorvastatin	Supelco	PHR1422	344423-98-9	0.006	*	89.6	44.8	22.4	4.48	2.24	0.448	0.224
3	Diclofenac	Sigma-Aldrich	287840	15307-79-6	10.1	*	1000	500	250	125	62.5	31.25	NA
4	Glafenine	TargetMol	T0055	3820-67-5	1.9	*	380	190	95	19	9.5	1.9	0.95
5	Isoniazid	Supelco	I3377	54-85-3	76.6	*	2100	1050	525	105	52.5	10.5	5.25
6	Rifampicin	Sigma-Aldrich	R3501	13292-46-1	12.2	*	600	300	150	30	15	3	1.5
7	Tamoxifen	Sigma-Aldrich	T5648	10540-29-1	0.4	*	81.8	40.9	20.45	4.09	2.045	0.409	0.2045
8	Tolcapone	Sigma-Aldrich	SML0150	134308-13-7	47.6	*	1000	500	250	50	25	5	2.5
9	Troglitazone	Sigma-Aldrich	T2573	97322-87-7	6.4	*	350	175	87.5	17.5	8.75	1.75	0.875
10	Valproic acid	Supelco	PHR1061	99-66-1	693.4	*	138680	69340	34670	6934	3467	693.4	346.7
11	Zileuton	Sigma-Aldrich	Z4277	111406-87-2	13.1	*	1000	500	250	50	25	5	2.5
12	Chlorpromazine	Sigma-Aldrich	C8138	69-09-0	0.9	*	188.2	94.1	47.05	9.41	4.705	0.941	0.4705
13	Fluoxetine	Focus Biomolecules	10-2728	56296-78-7	0.05	*	19.4	9.7	4.85	0.97	0.485	0.097	0.0485
14	Imipramine	Sigma-Aldrich	I7379	113-52-0	0.5	*	160.4	80.2	40.1	8.02	4.01	0.802	0.401
15	Nifedipine	Sigma-Aldrich	N7634	21829-25-4	0.3	*	60	30	15	3	1.5	0.3	0.15
16	Tetracycline	Sigma-Aldrich	T3383	64-75-5	21	*	734	367	183.5	36.7	18.35	3.67	1.835
17	Nicardipine	Sigma-Aldrich	N7510	54527-84-3	0.08	*	16	8	4	0.8	0.4	0.08	0.04
18	Spectinomycin	Sigma-Aldrich	S4014	22189-32-8	322.97	**	64594	32297	16148.5	3229.7	1614.85	322.97	161.485
19	Streptomycin	Sigma-Aldrich	S9137	3810-74-0	64.5	*	13760	6880	3440	688	344	68.8	34.4
20	Metformin	Sigma-Aldrich	317240	1115-70-4	12.39	**	2478	1239	619.5	123.9	61.95	12.39	6.195
*	Li (2020) - Three-dimensional spheroids with primary human liver cells and differential roles of kupffer cells in DILI. J Pharm Sci 2020
**	Bircsak (2021) - A 3D microfluidic liver model for high throughput compound toxicity screening in the OrganoPlate. Toxicology 2021
